# Migration without interbreeding: evolutionary history of a highly selfing Mediterranean grass inferred from whole genomes

**DOI:** 10.1101/2020.09.03.280842

**Authors:** Christoph Stritt, Elena L. Gimmi, Michele Wyler, Abdelmonaim H. Bakali, Aleksandra Skalska, Robert Hasterok, Luis A. J. Mur, Nicola Pecchioni, Anne C. Roulin

## Abstract

Wild plant populations show extensive genetic subdivision and are far from the ideal of panmixia which permeates population genetic theory. Understanding the spatial and temporal scale of population structure is therefore fundamental for empirical population genetics – and of interest in itself, as it yields insights into the history and biology of a species. In this study we extend the genomic resources for the wild Mediterranean grass *Brachypodium distachyon* to investigate the scale of population structure and its underlying history at whole-genome resolution. 86 accessions were sampled at local and regional scales in Italy and France, which closes a conspicuous gap in the collection for this model organism. The analysis of 196 accessions, spanning the Mediterranean from Spain to Iraq, suggests that the interplay of high selfing and seed dispersal rates has shaped genetic structure in *B. distachyon*. At the continental scale, the evolution in *B. distachyon* is characterized by the independent expansion of three lineages during the Upper Pleistocene. Today, these lineages may occur on the same meadow yet do not interbreed. At the regional scale, dispersal and selfing interact and maintain high genotypic diversity, thus challenging the textbook notion that selfing in finite populations implies reduced diversity. Our study extends the population genomic resources for *B. distachyon* and suggests that an important use of this wild plant model is to investigate how selfing and dispersal, two processes typically studied separately, interact in colonizing plant species.
