## Supporting Table S1 for "Migration without interbreeding: evolutionary history of a highly selfing Mediterranean grass inferred from whole genomes"

### Sheet: 197 sequenced accessions
TableS1:Sample origin
name	species	latitude	longitude	source	seqcov_mean	seqcov_stdev	reads_mapped	reads_properly_paired	clade	population	F_all	F_clade	F_population
Cm10	distachyon	42.0156	13.9548	this_study	38	14	0.9717	0.9186	A_Italia	Abruzzo	0.99834	0.99592	0.99468
Cm12	distachyon	42.0149	13.9562	this_study	22	9	0.9677	0.9111	A_Italia	Abruzzo	0.99318	0.9832	0.97808
Cm13	distachyon	42.0146	13.9573	this_study	25	10	0.9695	0.91	A_Italia	Abruzzo	0.996	0.99015	0.98714
Cm16	distachyon	42.0121	13.9593	this_study	23	9	0.9724	0.9156	A_Italia	Abruzzo	0.99715	0.99297	0.99084
Cm18	distachyon	42.0131	13.9577	this_study	22	9	0.9692	0.9132	A_Italia	Abruzzo	0.99626	0.99079	0.98799
Cm2	distachyon	42.0354	13.9415	this_study	23	9	0.9702	0.9178	A_Italia	Abruzzo	0.99472	0.987	0.98305
Cm3	distachyon	42.0267	13.9474	this_study	26	10	0.9744	0.92	A_Italia	Abruzzo	0.99554	0.98901	0.98567
Cm4	distachyon	42.0231	13.9496	this_study	30	11	0.9704	0.9159	A_Italia	Abruzzo	0.99784	0.99469	0.99308
Cm7	distachyon	42.0209	13.9511	this_study	25	9	0.9717	0.9132	A_Italia	Abruzzo	0.99539	0.98864	0.98519
Sul2	distachyon	42.0678	13.9548	this_study	18	7	0.9704	0.9157	A_Italia	Abruzzo	0.95841	0.8976	0.86646
Sul4	distachyon	42.0681	13.9564	this_study	20	8	0.9688	0.9145	A_Italia	Abruzzo	0.99666	0.99179	0.98929
Sul5	distachyon	42.0681	13.9588	this_study	27	10	0.9695	0.9109	A_Italia	Abruzzo	0.99641	0.99117	0.98848
Arn1	distachyon	42.2565	0.7299	Gordon_et_al_2017	29	11	0.9678	0.9304	admixed	admixed	0.99629	NA	NA
Mon3	distachyon	41.6513	-0.2104	Gordon_et_al_2017	29	11	0.9745	0.9391	admixed	admixed	0.9941	NA	NA
2_1_7	distachyon	38.5055	27.3167	Skalska_et_al	34	12	0.9841	0.9349	A_East	CoastalTurkey	0.99795	0.99542	0.99549
2_14_13	distachyon	36.942	30.963	Skalska_et_al	35	12	0.9818	0.9327	A_East	CoastalTurkey	0.99823	0.99604	0.9961
2_14_25	distachyon	36.942	30.963	Skalska_et_al	36	12	0.9763	0.931	A_East	CoastalTurkey	0.99871	0.99711	0.99715
2_5_10	distachyon	37.4924	27.3395	Skalska_et_al	32	11	0.9784	0.9249	A_East	CoastalTurkey	0.99784	0.99516	0.99523
2_5_21	distachyon	37.4924	27.3395	Skalska_et_al	37	13	0.9829	0.9339	A_East	CoastalTurkey	0.99795	0.99541	0.99547
2_8_1	distachyon	37.2051	27.6531	Skalska_et_al	40	13	0.9825	0.9365	A_East	CoastalTurkey	0.99769	0.99482	0.9949
2_8_3	distachyon	37.2051	27.6531	Skalska_et_al	30	11	0.9773	0.9274	A_East	CoastalTurkey	0.99775	0.99496	0.99503
2_9_1	distachyon	37.3123	28.0371	Skalska_et_al	39	13	0.9798	0.9295	A_East	CoastalTurkey	0.99789	0.99527	0.99534
2_9_9	distachyon	37.3123	28.0371	Skalska_et_al	37	13	0.9839	0.932	A_East	CoastalTurkey	0.99785	0.9952	0.99526
3_38_12	distachyon	41.1204	26.6531	Skalska_et_al	39	13	0.9757	0.9195	A_East	CoastalTurkey	0.99885	0.99742	0.99745
3_38_19	distachyon	41.1204	26.6531	Skalska_et_al	36	12	0.9836	0.9282	A_East	CoastalTurkey	0.99835	0.9963	0.99635
3_40_4	distachyon	40.6136	26.4327	Skalska_et_al	32	11	0.9773	0.9264	A_East	CoastalTurkey	0.99877	0.99724	0.99728
3_41_3	distachyon	41.0926	27.221	Skalska_et_al	37	13	0.9809	0.9321	A_East	CoastalTurkey	0.99854	0.99673	0.99677
3_42_19	distachyon	41.3691	27.1366	Skalska_et_al	40	13	0.9828	0.9334	A_East	CoastalTurkey	0.99872	0.99714	0.99718
3_55_13	distachyon	40.5003	26.7038	Skalska_et_al	43	14	0.9809	0.9314	A_East	CoastalTurkey	0.99839	0.9964	0.99645
3_55_27	distachyon	40.5003	26.7038	Skalska_et_al	34	12	0.9793	0.9291	A_East	CoastalTurkey	0.99821	0.99598	0.99604
Bd1-1	distachyon	39.191	27.6079	Gordon_et_al_2017	29	12	0.912	0.8672	A_East	CoastalTurkey	0.99397	0.98649	0.98668
BdTR7a	distachyon	39.7482	34.6503	Gordon_et_al_2017	29	10	0.9747	0.9379	A_East	CoastalTurkey	0.99417	0.98696	0.98714
BdTR8i	distachyon	37.1089	34.0714	Gordon_et_al_2017	30	11	0.9319	0.8867	A_East	CoastalTurkey	0.99615	0.99137	0.99149
Tek-2	distachyon	41.0111	27.5191	Gordon_et_al_2017	26	10	0.9715	0.9421	A_East	CoastalTurkey	0.96604	0.92396	0.92502
Tek-4	distachyon	41.0111	27.5191	Gordon_et_al_2017	23	9	0.9614	0.9382	A_East	CoastalTurkey	0.99452	0.98773	0.9879
1c_25_7	distachyon	39.8691	32.7329	Skalska_et_al	37	11	0.9817	0.9448	B_East	Anatolia	0.99881	0.99717	0.99545
1c_26_3	distachyon	39.6801	32.1981	Skalska_et_al	36	11	0.9844	0.949	B_East	Anatolia	0.99905	0.99774	0.99637
1c_26_4	distachyon	39.6801	32.1981	Skalska_et_al	37	12	0.9804	0.9465	B_East	Anatolia	0.99921	0.99812	0.99698
1c_27_15	distachyon	38.4068	34.0387	Skalska_et_al	41	12	0.9829	0.9514	B_East	Anatolia	0.99938	0.99853	0.99763
1c_27_8	distachyon	38.4068	34.0387	Skalska_et_al	31	10	0.9822	0.9511	B_East	Anatolia	0.99931	0.99836	0.99736
1c_28_1	distachyon	38.738	34.8388	Skalska_et_al	35	11	0.9855	0.9499	B_East	Anatolia	0.99922	0.99814	0.997
1c_28_2	distachyon	38.738	34.8388	Skalska_et_al	33	10	0.9823	0.9464	B_East	Anatolia	0.99904	0.99771	0.99631
1c_34_1	distachyon	39.0943	33.3931	Skalska_et_al	34	10	0.9838	0.9473	B_East	Anatolia	0.9994	0.99857	0.99769
1c_34_25	distachyon	39.0943	33.3931	Skalska_et_al	36	11	0.9852	0.9507	B_East	Anatolia	0.99918	0.99804	0.99684
Bd18-1	distachyon	39.3679	33.7303	Gordon_et_al_2017	28	10	0.9686	0.9023	B_East	Anatolia	0.99809	0.99543	0.99265
Mca12	distachyon	41.7229	15.7694	this_study	25	10	0.9706	0.9047	C_Italia	AncGargano	0.9918	0.97863	0.97025
Mca16	distachyon	41.7251	15.7702	this_study	26	11	0.967	0.9018	C_Italia	AncGargano	0.99017	0.97439	0.96438
Mca18	distachyon	41.727	15.7698	this_study	27	11	0.9633	0.8962	C_Italia	AncGargano	0.98713	0.96648	0.95336
Mca19	distachyon	41.7274	15.7679	this_study	24	10	0.9635	0.8924	C_Italia	AncGargano	0.98896	0.97127	0.96003
Mca23	distachyon	41.7282	15.7643	this_study	21	9	0.9586	0.8843	C_Italia	AncGargano	0.99028	0.9747	0.96477
Msa11	distachyon	41.7506	15.9959	this_study	23	10	0.9661	0.8944	C_Italia	AncGargano	0.98198	0.95308	0.93479
Msa16	distachyon	41.7503	15.9945	this_study	22	9	0.9702	0.9031	C_Italia	AncGargano	0.99044	0.97508	0.96538
Msa6	distachyon	41.7495	15.995	this_study	25	10	0.9662	0.8932	C_Italia	AncGargano	0.99052	0.97533	0.96572
Msa9	distachyon	41.7497	15.996	this_study	24	10	0.9654	0.8937	C_Italia	AncGargano	0.9897	0.97318	0.96274
Cb23	distachyon	37.8991	14.094	this_study	21	9	0.9658	0.9	C_Italia	AncRest	0.98081	0.95011	0.94822
Cro24	distachyon	44.1066	8.21404	this_study	25	11	0.9679	0.9048	C_Italia	AncRest	0.9887	0.97061	0.96946
San11	distachyon	40.2512	15.5265	this_study	25	10	0.9642	0.8932	C_Italia	AncRest	0.98896	0.97128	0.97017
San12	distachyon	40.2509	15.5263	this_study	19	9	0.9625	0.8943	C_Italia	AncRest	0.98809	0.96902	0.96782
San25	distachyon	40.2481	15.5259	this_study	24	10	0.9647	0.8924	C_Italia	AncRest	0.97052	0.92335	0.92034
Spm16	distachyon	44.1479	8.20033	this_study	24	10	0.9642	0.8932	C_Italia	AncRest	0.98553	0.96237	0.96091
1c_25_14	distachyon	39.8691	32.7329	Skalska_et_al	36	12	0.9833	0.9321	A_East	CoastalTurkey	0.98721	0.97136	0.96542
1c_25_15	distachyon	39.8691	32.7329	Skalska_et_al	32	11	0.9822	0.9319	A_East	CoastalTurkey	0.9988	0.9973	0.99674
1c_35_1	distachyon	40.1929	32.5933	Skalska_et_al	36	13	0.9824	0.9316	A_East	CoastalTurkey	0.99817	0.99591	0.99507
1c_35_7	distachyon	40.1929	32.5933	Skalska_et_al	36	12	0.9788	0.9284	A_East	CoastalTurkey	0.99791	0.99532	0.99435
3_41_1	distachyon	41.0926	27.221	Skalska_et_al	37	13	0.978	0.924	A_East	CoastalTurkey	0.99718	0.99369	0.99238
3_42_11	distachyon	41.3691	27.1366	Skalska_et_al	31	11	0.9794	0.9253	A_East	CoastalTurkey	0.99762	0.99467	0.99357
3_54_19	distachyon	40.8385	27.02	Skalska_et_al	35	12	0.9787	0.929	A_East	CoastalTurkey	0.99817	0.99591	0.99506
3_54_3	distachyon	40.8385	27.02	Skalska_et_al	33	12	0.9754	0.9224	A_East	CoastalTurkey	0.99811	0.99576	0.99488
4_36_22	distachyon	40.7311	31.5175	Skalska_et_al	39	13	0.981	0.9287	A_East	CoastalTurkey	0.99616	0.99141	0.98963
4_45_19	distachyon	40.8623	32.5499	Skalska_et_al	35	12	0.9807	0.932	A_East	CoastalTurkey	0.99886	0.99744	0.9969
4_47_16	distachyon	40.8744	35.607	Skalska_et_al	35	12	0.9798	0.9271	A_East	CoastalTurkey	0.99889	0.99751	0.997
4_47_25	distachyon	40.8744	35.607	Skalska_et_al	36	12	0.981	0.9295	A_East	CoastalTurkey	0.99854	0.99674	0.99606
4_49_22	distachyon	40.5928	36.8351	Skalska_et_al	45	15	0.9779	0.9202	A_East	CoastalTurkey	0.99897	0.99769	0.99721
4_49_26	distachyon	40.5928	36.8351	Skalska_et_al	37	13	0.9779	0.9229	A_East	CoastalTurkey	0.9989	0.99753	0.99701
4_51_22	distachyon	40.1538	38.1471	Skalska_et_al	35	12	0.9817	0.9304	A_East	CoastalTurkey	0.99865	0.99698	0.99635
4_52_15	distachyon	41.3216	36.2583	Skalska_et_al	29	10	0.9814	0.9291	A_East	CoastalTurkey	0.99723	0.99381	0.99252
4_52_6	distachyon	41.3216	36.2583	Skalska_et_al	36	13	0.9818	0.9287	A_East	CoastalTurkey	0.99834	0.99628	0.99551
Bd29-1	distachyon	44.5153	33.5564	Gordon_et_al_2017	29	14	0.9637	0.9375	A_East	CoastalTurkey	0.99566	0.99029	0.98827
San24	distachyon	40.2492	15.526	this_study	21	8	0.9705	0.9134	A_Italia	Campania	0.98797	0.97037	0.9672
San26	distachyon	40.2473	15.5264	this_study	18	7	0.9725	0.9165	A_Italia	Campania	0.99425	0.98585	0.98433
Sap31	distachyon	40.0513	15.6428	this_study	23	9	0.9633	0.9036	A_Italia	Campania	0.99653	0.99145	0.99053
Sap40	distachyon	40.0509	15.6614	this_study	23	9	0.9701	0.911	A_Italia	Campania	0.99277	0.98221	0.9803
Sap44	distachyon	40.0529	15.67	this_study	23	9	0.9682	0.9126	A_Italia	Campania	0.99438	0.98618	0.98469
Sap47	distachyon	40.0536	15.6721	this_study	20	8	0.9703	0.9129	A_Italia	Campania	0.99619	0.99063	0.98962
Sap49	distachyon	40.0543	15.6707	this_study	23	9	0.9666	0.9088	A_Italia	Campania	0.9922	0.98079	0.97873
Sap57	distachyon	40.0538	15.6662	this_study	27	11	0.971	0.9148	A_Italia	Campania	0.99694	0.99248	0.99167
Sap58	distachyon	40.0535	15.6648	this_study	23	9	0.9694	0.9119	A_Italia	Campania	0.99614	0.99051	0.98949
Sap59	distachyon	40.0529	15.6633	this_study	21	9	0.9685	0.9116	A_Italia	Campania	0.99211	0.98058	0.97849
Sap61	distachyon	40.0594	15.6484	this_study	25	10	0.9703	0.9093	A_Italia	Campania	0.99601	0.99019	0.98913
Sap64	distachyon	40.059	15.6441	this_study	23	9	0.9672	0.9096	A_Italia	Campania	0.99417	0.98565	0.9841
Sap66	distachyon	40.0615	15.6405	this_study	20	8	0.9706	0.914	A_Italia	Campania	0.99423	0.9858	0.98427
Sap68	distachyon	40.0645	15.6391	this_study	22	9	0.972	0.9168	A_Italia	Campania	0.99413	0.98555	0.984
Ges1	distachyon	44.2823	11.5827	this_study	27	10	0.9695	0.9133	A_Italia	Emilia-Romagna	0.96306	0.90906	0.86717
Ges19	distachyon	44.2783	11.5629	this_study	27	10	0.9689	0.9134	A_Italia	Emilia-Romagna	0.99502	0.98775	0.98208
Ges26	distachyon	44.2837	11.5905	this_study	19	7	0.9659	0.9064	A_Italia	Emilia-Romagna	0.93564	0.84159	0.76853
Ges30	distachyon	44.285	11.5907	this_study	20	8	0.9692	0.9103	A_Italia	Emilia-Romagna	0.99188	0.98001	0.9708
Ges5	distachyon	44.2785	11.5592	this_study	28	11	0.9711	0.914	A_Italia	Emilia-Romagna	0.99727	0.99328	0.99017
Ren14	distachyon	44.2447	11.0735	this_study	22	9	0.9712	0.9169	A_Italia	Emilia-Romagna	0.99626	0.99079	0.98655
Ren22	distachyon	44.4747	11.2802	this_study	24	9	0.9696	0.9136	A_Italia	Emilia-Romagna	0.99626	0.99079	0.98655
Ren4	distachyon	44.303	11.1218	this_study	20	8	0.9657	0.9042	A_Italia	Emilia-Romagna	0.98627	0.96619	0.95061
Mca10	distachyon	41.7214	15.7671	this_study	25	10	0.971	0.9115	A_Italia	Gargano	0.99241	0.98133	0.97258
Mca26	distachyon	41.7252	15.7643	this_study	29	10	0.9707	0.912	A_Italia	Gargano	0.99721	0.99314	0.98993
Msa27	distachyon	41.7318	16.0146	this_study	21	8	0.9712	0.9179	A_Italia	Gargano	0.99429	0.98595	0.97938
ABR3	distachyon	42.6895	0.6125	Gordon_et_al_2017	29	10	0.9771	0.9475	B_West	Pyrenees	0.99697	0.99274	0.99146
ABR4	distachyon	40.9927	-0.2716	Gordon_et_al_2017	29	11	0.9696	0.9403	B_West	Pyrenees	0.99574	0.98978	0.98798
ABR5	distachyon	42.5703	-0.5479	Gordon_et_al_2017	30	10	0.9657	0.9393	B_West	Pyrenees	0.99694	0.99265	0.99136
ABR6	distachyon	42.5756	-2.1942	Gordon_et_al_2017	27	11	0.9517	0.8349	B_West	Pyrenees	0.99763	0.9943	0.9933
ABR7	distachyon	42.0167	-6.1414	Gordon_et_al_2017	29	11	0.969	0.9386	B_West	Pyrenees	0.83994	0.61592	0.54828
Foz1	distachyon	42.6365	-1.3048	Gordon_et_al_2017	29	10	0.9612	0.9328	B_West	Pyrenees	0.98076	0.95383	0.9457
Jer1	distachyon	42.0546	-0.0124	Gordon_et_al_2017	29	10	0.9659	0.9148	B_West	Pyrenees	0.99643	0.99142	0.98991
Luc1	distachyon	42.6101	-0.8932	Gordon_et_al_2017	29	11	0.969	0.9361	B_West	Pyrenees	0.99819	0.99566	0.9949
Mig3	distachyon	42.148	-0.195	Gordon_et_al_2017	29	10	0.9707	0.9418	B_West	Pyrenees	0.73011	0.35238	0.23841
Mur1	distachyon	42.105	0.8564	Gordon_et_al_2017	29	11	0.9673	0.9383	B_West	Pyrenees	0.98737	0.96969	0.96434
Per1	distachyon	42.737	-1.7496	Gordon_et_al_2017	29	10	0.8905	0.8582	B_West	Pyrenees	0.89947	0.75888	0.71647
RON2	distachyon	42.7806	0.963333	Gordon_et_al_2017	29	10	0.9788	0.9427	B_West	Pyrenees	0.99799	0.99517	0.99432
S8iiC	distachyon	41.6054	0.144	Gordon_et_al_2017	30	11	0.9722	0.9432	B_West	Pyrenees	0.99518	0.98844	0.9864
Sig2	distachyon	42.6129	-1.0146	Gordon_et_al_2017	30	10	0.974	0.9487	B_West	Pyrenees	0.97557	0.94137	0.93103
Uni2	distachyon	42.1178	-0.4452	Gordon_et_al_2017	29	10	0.973	0.9502	B_West	Pyrenees	0.6528	0.1669	0.02051
ABR2	distachyon	43.6043	3.2629	Gordon_et_al_2017	30	10	0.976	0.9481	B_West	Languedoc	0.99713	0.9931	0.99106
Lam13	distachyon	43.8139	3.73942	this_study	21	8	0.9662	0.9149	B_West	Languedoc	0.98735	0.96965	0.96066
Lam6	distachyon	43.8151	3.74088	this_study	28	10	0.9626	0.9141	B_West	Languedoc	0.99591	0.99018	0.98727
Shf16	distachyon	43.9692	3.88028	this_study	34	13	0.9667	0.9208	B_West	Languedoc	0.99426	0.98623	0.98215
Shf23	distachyon	43.9671	3.88329	this_study	23	8	0.9703	0.9195	B_West	Languedoc	0.99496	0.98791	0.98433
Shf28	distachyon	43.9658	3.88525	this_study	22	8	0.9664	0.9133	B_West	Languedoc	0.99404	0.9857	0.98147
Shf8	distachyon	43.9617	3.87607	this_study	30	11	0.9722	0.9228	B_West	Languedoc	0.99542	0.98902	0.98577
Tso17	distachyon	43.6589	3.17473	this_study	19	7	0.9649	0.9095	B_West	Languedoc	0.98496	0.96388	0.95319
Tso18	distachyon	43.6582	3.18099	this_study	22	8	0.9696	0.9237	B_West	Languedoc	0.98083	0.95401	0.94039
Tso22	distachyon	43.6623	3.18115	this_study	20	7	0.9709	0.9198	B_West	Languedoc	0.99054	0.9773	0.97058
Tso3	distachyon	43.6493	3.17446	this_study	20	8	0.9677	0.9122	B_West	Languedoc	0.98862	0.97269	0.9646
Tso8	distachyon	43.6544	3.18045	this_study	23	9	0.9695	0.9201	B_West	Languedoc	0.99043	0.97703	0.97023
Vif1	distachyon	43.7369	3.69296	this_study	23	9	0.9583	0.9069	B_West	Languedoc	0.99262	0.98228	0.97703
Cef2	stacei	38.0399	14.0241	this_study	4	7	0.7892	0.601	NA	NA	NA	NA	NA
2_14_15	distachyon	36.942	30.963	Skalska_et_al	36	12	0.9797	0.9322	B_West	Pir-Tr	0.9966	0.99185	0.98956
2_14_20	distachyon	36.942	30.963	Skalska_et_al	36	12	0.9775	0.9327	B_West	Pir-Tr	0.99652	0.99165	0.98931
2_20_16	distachyon	36.1773	33.4376	Skalska_et_al	30	11	0.9768	0.9294	B_West	Pir-Tr	0.99729	0.99351	0.9917
Bd30-1	distachyon	36.9905	-3.5587	Gordon_et_al_2017	29	12	0.8895	0.8534	B_West	Pir-Tr	0.99579	0.9899	0.9871
1a_29_12	distachyon	37.7338	38.5338	Skalska_et_al	41	12	0.9877	0.956	B_East	Anatolia/Iraq	0.99904	0.99772	0.99759
1a_29_14	distachyon	37.7338	38.5338	Skalska_et_al	43	12	0.9847	0.9551	B_East	Anatolia/Iraq	0.99842	0.99624	0.99602
1a_29_27	distachyon	37.7338	38.5338	Skalska_et_al	38	11	0.9828	0.9511	B_East	Anatolia/Iraq	0.99833	0.99601	0.99578
1a_30_2	distachyon	37.6966	37.8948	Skalska_et_al	38	11	0.988	0.9507	B_East	Anatolia/Iraq	0.99835	0.99606	0.99583
1a_30_24	distachyon	37.6966	37.8948	Skalska_et_al	40	12	0.9848	0.9513	B_East	Anatolia/Iraq	0.99911	0.99788	0.99775
1a_30_26	distachyon	37.6966	37.8948	Skalska_et_al	38	11	0.9838	0.9496	B_East	Anatolia/Iraq	0.99886	0.99729	0.99713
1a_30_4	distachyon	37.6966	37.8948	Skalska_et_al	31	10	0.9851	0.9498	B_East	Anatolia/Iraq	0.99806	0.99537	0.9951
1a_31_2	distachyon	37.0327	37.6099	Skalska_et_al	35	11	0.9824	0.9499	B_East	Anatolia/Iraq	0.999	0.99762	0.99748
1a_31_6	distachyon	37.0327	37.6099	Skalska_et_al	43	13	0.9835	0.9484	B_East	Anatolia/Iraq	0.99938	0.99853	0.99844
1a_32_10	distachyon	37.236	38.8701	Skalska_et_al	36	11	0.9822	0.9519	B_East	Anatolia/Iraq	0.9993	0.99834	0.99824
1a_32_12	distachyon	37.236	38.8701	Skalska_et_al	31	9	0.982	0.9513	B_East	Anatolia/Iraq	0.99924	0.99818	0.99807
1a_32_5	distachyon	37.236	38.8701	Skalska_et_al	38	11	0.9899	0.961	B_East	Anatolia/Iraq	0.99862	0.99672	0.99652
Adi-10	distachyon	37.7707	38.3523	Gordon_et_al_2017	29	13	0.9733	0.9455	B_East	Anatolia/Iraq	0.99647	0.99158	0.99109
Adi-12	distachyon	38.7707	39.3523	Gordon_et_al_2017	30	12	0.9743	0.9552	B_East	Anatolia/Iraq	0.99754	0.99413	0.99379
Adi-2	distachyon	37.7707	38.3523	Gordon_et_al_2017	30	9	0.9661	0.9441	B_East	Anatolia/Iraq	0.99852	0.99648	0.99627
Bd2-3	distachyon	33.7609	44.4031	Gordon_et_al_2017	29	10	0.978	0.9568	B_East	Anatolia/Iraq	0.99762	0.99433	0.994
Bd21	distachyon	33.7609	44.4031	this_study	23	6	0.9729	0.9512	B_East	Anatolia/Iraq	0.99795	0.99512	0.99483
Bd21-3	distachyon	33.7609	44.4031	Gordon_et_al_2017	28	13	0.9221	0.8667	B_East	Anatolia/Iraq	0.78591	0.48729	0.45703
Bd3-1	distachyon	33.7609	44.4031	Gordon_et_al_2017	29	13	0.9749	0.9499	B_East	Anatolia/Iraq	0.99879	0.99709	0.99692
BdTR10C	distachyon	37.7782	31.8849	Gordon_et_al_2017	29	12	0.9728	0.9515	B_East	Anatolia/Iraq	0.99565	0.98962	0.98901
BdTR11A	distachyon	38.4168	28.0313	Gordon_et_al_2017	29	14	0.8983	0.8678	B_East	Anatolia/Iraq	0.99783	0.99482	0.99452
BdTR11G	distachyon	41.4216	27.4769	Gordon_et_al_2017	29	9	0.9563	0.9377	B_East	Anatolia/Iraq	0.99876	0.99705	0.99688
BdTR11I	distachyon	39.7382	28.0402	Gordon_et_al_2017	29	10	0.9605	0.9389	B_East	Anatolia/Iraq	0.99858	0.99661	0.99641
BdTR12c	distachyon	39.7482	34.6503	Gordon_et_al_2017	29	10	0.909	0.7841	B_East	Anatolia/Iraq	0.99786	0.99489	0.99459
BdTR13a	distachyon	39.7565	32.4324	Gordon_et_al_2017	30	9	0.9803	0.9581	B_East	Anatolia/Iraq	0.99786	0.9949	0.9946
BdTR13C	distachyon	39.4129	32.9881	Gordon_et_al_2017	29	10	0.9763	0.9541	B_East	Anatolia/Iraq	0.99806	0.99539	0.99511
BdTR1i	distachyon	38.0931	28.5831	Gordon_et_al_2017	29	9	0.9753	0.9511	B_East	Anatolia/Iraq	0.99757	0.9942	0.99386
BdTR2B	distachyon	40.0821	31.3311	Gordon_et_al_2017	29	11	0.9625	0.9416	B_East	Anatolia/Iraq	0.99698	0.9928	0.99237
BdTR2G	distachyon	40.3936	32.9854	Gordon_et_al_2017	29	13	0.9695	0.9207	B_East	Anatolia/Iraq	0.99752	0.99408	0.99373
BdTR3C	distachyon	36.783	32.963	Gordon_et_al_2017	27	11	0.962	0.8954	B_East	Anatolia/Iraq	0.99503	0.98813	0.98743
BdTR5I	distachyon	40.3936	32.9854	Gordon_et_al_2017	29	10	0.9744	0.9517	B_East	Anatolia/Iraq	0.99789	0.99498	0.99468
BdTR9K	distachyon	39.753	30.7886	Gordon_et_al_2017	27	9	0.9737	0.9362	B_East	Anatolia/Iraq	0.99763	0.99435	0.99402
Bis-1	distachyon	37.8766	41.0151	Gordon_et_al_2017	27	9	0.9705	0.9481	B_East	Anatolia/Iraq	0.99828	0.99589	0.99565
Gaz-8	distachyon	37.1277	37.3908	Gordon_et_al_2017	29	12	0.969	0.946	B_East	Anatolia/Iraq	0.99486	0.98769	0.98697
Kah-1	distachyon	37.734	38.5334	Gordon_et_al_2017	25	10	0.9303	0.9041	B_East	Anatolia/Iraq	0.99739	0.99378	0.99342
Kah-5	distachyon	37.734	38.5334	Gordon_et_al_2017	30	9	0.9561	0.9396	B_East	Anatolia/Iraq	0.99878	0.9971	0.99693
Koz-1	distachyon	38.1523	41.6097	Gordon_et_al_2017	30	9	0.9755	0.9555	B_East	Anatolia/Iraq	0.99879	0.9971	0.99693
Koz-3	distachyon	38.1523	41.6097	Gordon_et_al_2017	29	11	0.9055	0.8003	B_East	Anatolia/Iraq	0.99816	0.99561	0.99535
ABR9	distachyon	46.0579	14.5062	Gordon_et_al_2017	26	12	0.9602	0.8159	A_Italia	Slovenia	0.76379	0.47248	NA
Mcp2	distachyon	44.6694	10.0139	this_study	20	8	0.967	0.9075	A_Italia	Taro	0.98204	0.95579	0.88595
Mcp7	distachyon	44.6621	10.0101	this_study	18	7	0.9656	0.9061	A_Italia	Taro	0.99288	0.98247	0.95477
Ram6	distachyon	44.6935	10.075	this_study	25	10	0.9675	0.9114	A_Italia	Taro	0.99745	0.99371	0.98379
Tar1	distachyon	44.7121	10.1266	this_study	24	9	0.9671	0.9033	A_Italia	Taro	0.99482	0.98724	0.96706
Tar12	distachyon	44.7062	10.1175	this_study	21	8	0.9686	0.9083	A_Italia	Taro	0.98242	0.9567	0.88828
Chi2	distachyon	43.18	11.5539	this_study	23	9	0.9689	0.9096	A_Italia	To-ER	0.99385	0.98485	0.98243
Chi3	distachyon	43.1727	11.5484	this_study	36	14	0.9694	0.9158	A_Italia	To-ER	0.99642	0.99119	0.98978
Leo2	distachyon	43.2925	11.4475	this_study	21	8	0.9719	0.9157	A_Italia	To-ER	0.98637	0.96645	0.96107
Leo7	distachyon	43.2926	11.448	this_study	21	9	0.9682	0.9103	A_Italia	To-ER	0.98683	0.96757	0.96241
Leo8	distachyon	43.2928	11.449	this_study	22	9	0.9703	0.91	A_Italia	To-ER	0.99731	0.99337	0.99231
Ren19	distachyon	44.1786	10.9303	this_study	23	9	0.9696	0.9117	A_Italia	To-ER	0.99429	0.98595	0.98371
Ren5	distachyon	44.2436	11.0729	this_study	19	8	0.9711	0.913	A_Italia	To-ER	0.99123	0.97842	0.97499
Lb1	distachyon	43.0127	11.7669	this_study	20	8	0.9702	0.9127	A_Italia	Toscana	0.98485	0.96271	0.94932
Lb11	distachyon	43.0117	11.7551	this_study	19	8	0.9711	0.9133	A_Italia	Toscana	0.98292	0.95796	0.94285
Lb13	distachyon	43.012	11.756	this_study	25	9	0.9675	0.9073	A_Italia	Toscana	0.99418	0.98567	0.98052
Lb16	distachyon	43.0155	11.7549	this_study	19	8	0.9743	0.9247	A_Italia	Toscana	0.99553	0.98899	0.98504
Lb18	distachyon	43.0175	11.7559	this_study	22	9	0.9694	0.9158	A_Italia	Toscana	0.98775	0.96984	0.95904
Lb21	distachyon	43.0189	11.7572	this_study	22	9	0.9675	0.9097	A_Italia	Toscana	0.99525	0.98831	0.98411
Lb23	distachyon	43.0205	11.7573	this_study	22	8	0.9717	0.9156	A_Italia	Toscana	0.99483	0.98727	0.98271
Lb3	distachyon	43.0115	11.7661	this_study	22	9	0.966	0.9081	A_Italia	Toscana	0.98986	0.97504	0.96609
Lb7	distachyon	43.0103	11.7566	this_study	18	7	0.9698	0.9137	A_Italia	Toscana	0.9943	0.98597	0.98093
Lb8	distachyon	43.0112	11.756	this_study	23	9	0.9717	0.9158	A_Italia	Toscana	0.99171	0.97959	0.97226

### Sheet: 276 genotyped accessions
TableS1:Sample origin
name	species	latitude	longitude	country
Agi1	hybridum	37.6447	14.4987	Italy
B_01	hybridum	32.1824	-6.52689	Morocco
B_02	hybridum	33.2649	-5.34448	Morocco
B_03	hybridum	32.5698	-5.003	Morocco
B_04	hybridum	32.5648	-5.00735	Morocco
B_05	hybridum	32.9349	-5.05479	Morocco
B_06	hybridum	31.9561	-6.76836	Morocco
B_07	hybridum	31.2922	-7.96541	Morocco
B_08	hybridum	32.0494	-6.54727	Morocco
B_09	hybridum	31.9074	-6.70446	Morocco
B_10	hybridum	31.9074	-6.7044	Morocco
B_11	hybridum	31.908	-6.70349	Morocco
B_12	hybridum	33.3948	-5.24087	Morocco
B_13	hybridum	33.3883	-5.26185	Morocco
B_14	hybridum	33.3844	-5.26427	Morocco
B_15	hybridum	33.3715	-5.27078	Morocco
B_16	hybridum	32.0705	-6.5215	Morocco
B_17	hybridum	32.1096	-6.48231	Morocco
B_18	hybridum	32.1112	-6.50501	Morocco
B_19	hybridum	32.1378	-6.52565	Morocco
B_20	hybridum	31.7188	-6.9981	Morocco
B_21	hybridum	31.7188	-6.9981	Morocco
B_22	hybridum	31.7188	-6.99817	Morocco
B_23	hybridum	31.7193	-6.98666	Morocco
B_24	hybridum	31.6633	-6.92771	Morocco
B_25	hybridum	31.6512	-6.93158	Morocco
B_26	hybridum	31.6462	-6.93753	Morocco
B_27	hybridum	31.9201	-4.44922	Morocco
B_28	hybridum	31.9198	-4.44895	Morocco
B_29	hybridum	31.9186	-4.45213	Morocco
B_30	hybridum	31.933	-6.93655	Morocco
B_31	hybridum	31.9308	-6.93682	Morocco
B_32	hybridum	31.9307	-6.93713	Morocco
B_33	hybridum	31.9205	-4.98292	Morocco
B_34	hybridum	31.5231	-5.91848	Morocco
B_35	hybridum	31.6175	-5.8555	Morocco
B_36	hybridum	31.6475	-5.84321	Morocco
B_37	hybridum	33.1181	-5.36862	Morocco
B_38	hybridum	31.9597	-6.76812	Morocco
B_39	hybridum	31.9678	-6.76572	Morocco
B_40	hybridum	34.0755	-4.11721	Morocco
B_41	hybridum	34.045	-4.19212	Morocco
B_42	hybridum	34.0449	-4.19559	Morocco
B_43	hybridum	34.0451	-4.19627	Morocco
B_44	hybridum	34.0544	-4.24819	Morocco
B_45	hybridum	32.1984	-6.41714	Morocco
B_46	hybridum	32.1983	-6.41696	Morocco
B_47	hybridum	32.1955	-6.41908	Morocco
B_48	hybridum	32.1951	-6.42	Morocco
B_49	hybridum	32.1956	-6.42222	Morocco
B_50	hybridum	32.1972	-6.41986	Morocco
B_51	hybridum	32.1965	-6.42424	Morocco
B_52	hybridum	32.1911	-6.4284	Morocco
B_53	hybridum	32.6267	-4.54195	Morocco
B_54	hybridum	32.6082	-4.52663	Morocco
B_55	hybridum	32.622	-4.53236	Morocco
B_56	hybridum	32.6291	-4.53248	Morocco
B_57	hybridum	31.4932	-7.45268	Morocco
B_58	hybridum	31.4844	-7.45137	Morocco
B_59	hybridum	31.4742	-7.43324	Morocco
B_60	hybridum	32.175	-4.36606	Morocco
B_61	hybridum	32.1745	-4.3674	Morocco
B_62	hybridum	32.1743	-4.36786	Morocco
B_63	hybridum	32.1744	-4.36866	Morocco
B_64	hybridum	32.1686	-4.37074	Morocco
B_65	hybridum	32.175	-4.36607	Morocco
B_66	hybridum	32.1756	-4.36394	Morocco
B_67	hybridum	32.1753	-4.36469	Morocco
B_68	hybridum	32.175	-4.36599	Morocco
B_69	hybridum	35.2444	-5.18986	Morocco
B_70	hybridum	34.9427	-4.45432	Morocco
Ca1	hybridum	37.9217	13.9591	Italy
Ca6	hybridum	37.9202	13.9575	Italy
Cb1	hybridum	37.9111	14.1156	Italy
Cb14	hybridum	37.9018	14.1049	Italy
Cb23	distachyon	37.8991	14.094	Italy
Cb9	hybridum	37.9063	14.1131	Italy
Cef2	stacei	38.0399	14.0241	Italy
Chi1	hybridum	43.1763	11.5458	Italy
Chi2	distachyon	43.18	11.5539	Italy
Chi3	distachyon	43.1727	11.5484	Italy
Cm10	distachyon	42.0156	13.9548	Italy
Cm12	distachyon	42.0149	13.9562	Italy
Cm13	distachyon	42.0146	13.9573	Italy
Cm14	distachyon	42.0132	13.9587	Italy
Cm16	distachyon	42.0121	13.9593	Italy
Cm18	distachyon	42.0131	13.9577	Italy
Cm2	distachyon	42.0354	13.9415	Italy
Cm3	distachyon	42.0267	13.9474	Italy
Cm4	distachyon	42.0231	13.9496	Italy
Cm7	distachyon	42.0209	13.9511	Italy
Cm8	hybridum	42.0171	13.9542	Italy
Coz2	distachyon	37.9272	13.9703	Italy
Coz4	distachyon	37.9303	13.9727	Italy
Coz8	hybridum	37.9362	13.9722	Italy
Cro1	hybridum	44.1001	8.23025	Italy
Cro12	hybridum	44.1064	8.23245	Italy
Cro13	hybridum	44.1072	8.22657	Italy
Cro15	hybridum	44.1078	8.2242	Italy
Cro18	hybridum	44.1084	8.21953	Italy
Cro21	hybridum	44.1069	8.21182	Italy
Cro24	distachyon	44.1066	8.21404	Italy
Cro28	distachyon	44.1057	8.21535	Italy
Cro33	hybridum	44.1034	8.21407	Italy
Cro5	stacei	44.1015	8.23429	Italy
Cro7	hybridum	44.1038	8.23651	Italy
Cro9	hybridum	44.1069	8.23617	Italy
Etn10	hybridum	37.7643	14.8544	Italy
Etn15	hybridum	37.7547	14.8626	Italy
Etn3	hybridum	37.7705	14.8462	Italy
Fil1	hybridum	38.5606	14.5694	Italy
Ges1	distachyon	44.2823	11.5827	Italy
Ges12	distachyon	44.2782	11.5599	Italy
Ges15	distachyon	44.2783	11.5596	Italy
Ges18	distachyon	44.2785	11.5594	Italy
Ges19	distachyon	44.2783	11.5629	Italy
Ges22	distachyon	44.2783	11.562	Italy
Ges23	distachyon	44.2782	11.5612	Italy
Ges26	distachyon	44.2837	11.5905	Italy
Ges28	distachyon	44.2841	11.5906	Italy
Ges30	distachyon	44.285	11.5907	Italy
Ges4	distachyon	44.2822	11.5819	Italy
Ges5	distachyon	44.2785	11.5592	Italy
Ib1	stacei	37.8501	15.3005	Italy
Isn2	hybridum	37.9437	14.0115	Italy
Isn8	hybridum	37.944	14.0115	Italy
Lam1	distachyon	43.8125	3.74183	France
Lam12	distachyon	43.8142	3.74017	France
Lam13	distachyon	43.8139	3.73942	France
Lam14	distachyon	43.8134	3.7395	France
Lam2	distachyon	43.8132	3.74132	France
Lam3	distachyon	43.814	3.74088	France
Lam5	distachyon	43.8146	3.74078	France
Lam6	distachyon	43.8151	3.74088	France
Lb1	distachyon	43.0127	11.7669	Italy
Lb11	distachyon	43.0117	11.7551	Italy
Lb13	distachyon	43.012	11.756	Italy
Lb14	distachyon	43.0147	11.7551	Italy
Lb16	distachyon	43.0155	11.7549	Italy
Lb18	distachyon	43.0175	11.7559	Italy
Lb19	distachyon	43.0181	11.7555	Italy
Lb21	distachyon	43.0189	11.7572	Italy
Lb23	distachyon	43.0205	11.7573	Italy
Lb3	distachyon	43.0115	11.7661	Italy
Lb6	distachyon	43.0101	11.7567	Italy
Lb7	distachyon	43.0103	11.7566	Italy
Lb8	distachyon	43.0112	11.756	Italy
Leo2	distachyon	43.2925	11.4475	Italy
Leo7	distachyon	43.2926	11.448	Italy
Leo8	distachyon	43.2928	11.449	Italy
Mca10	distachyon	41.7214	15.7671	Italy
Mca12	distachyon	41.7229	15.7694	Italy
Mca16	distachyon	41.7251	15.7702	Italy
Mca18	distachyon	41.727	15.7698	Italy
Mca19	distachyon	41.7274	15.7679	Italy
Mca2	hybridum	41.7167	15.7694	Italy
Mca21	distachyon	41.7284	15.766	Italy
Mca23	distachyon	41.7282	15.7643	Italy
Mca26	distachyon	41.7252	15.7643	Italy
Mca29	hybridum	41.721	15.7627	Italy
Mca4	hybridum	41.7169	15.7672	Italy
Mca7	hybridum	41.7191	15.7668	Italy
Mcp2	distachyon	44.6694	10.0139	Italy
Mcp3	distachyon	44.6656	10.0123	Italy
Mcp7	distachyon	44.6621	10.0101	Italy
Msa11	distachyon	41.7506	15.9959	Italy
Msa16	distachyon	41.7503	15.9945	Italy
Msa21	hybridum	41.7313	16.0155	Italy
Msa24	hybridum	41.7307	16.0143	Italy
Msa27	distachyon	41.7318	16.0146	Italy
Msa30	hybridum	41.7328	16.0149	Italy
Msa33	hybridum	41.7323	16.0156	Italy
Msa6	distachyon	41.7495	15.995	Italy
Msa9	distachyon	41.7497	15.996	Italy
Ram1	distachyon	44.6931	10.0742	Italy
Ram15	distachyon	44.6926	10.0751	Italy
Ram20	distachyon	44.6926	10.074	Italy
Ram6	distachyon	44.6935	10.075	Italy
Ren1	distachyon	44.3022	11.1232	Italy
Ren11	distachyon	44.2442	11.0728	Italy
Ren12	distachyon	44.2446	11.0731	Italy
Ren14	distachyon	44.2447	11.0735	Italy
Ren16	distachyon	44.2444	11.0734	Italy
Ren19	distachyon	44.1786	10.9303	Italy
Ren2	distachyon	44.3021	11.122	Italy
Ren21	distachyon	44.1784	10.93	Italy
Ren22	distachyon	44.4747	11.2802	Italy
Ren4	distachyon	44.303	11.1218	Italy
Ren5	distachyon	44.2436	11.0729	Italy
Ren8	distachyon	44.244	11.0725	Italy
San11	distachyon	40.2512	15.5265	Italy
San12	distachyon	40.2509	15.5263	Italy
San15	hybridum	40.2505	15.5264	Italy
San22	hybridum	40.2498	15.5259	Italy
San24	distachyon	40.2492	15.526	Italy
San25	distachyon	40.2481	15.5259	Italy
San26	distachyon	40.2473	15.5264	Italy
San28	hybridum	40.2463	15.5305	Italy
San4	hybridum	40.2517	15.5253	Italy
San6	distachyon	40.2509	15.5257	Italy
San7	distachyon	40.2511	15.5259	Italy
Sap17	hybridum	40.0568	15.6313	Italy
Sap23	hybridum	40.0541	15.6359	Italy
Sap31	distachyon	40.0513	15.6428	Italy
Sap40	distachyon	40.0509	15.6614	Italy
Sap41	distachyon	40.0535	15.6682	Italy
Sap44	distachyon	40.0529	15.67	Italy
Sap47	distachyon	40.0536	15.6721	Italy
Sap49	distachyon	40.0543	15.6707	Italy
Sap50	distachyon	40.0537	15.6704	Italy
Sap51	distachyon	40.0539	15.6699	Italy
Sap52	distachyon	40.0535	15.669	Italy
Sap57	distachyon	40.0538	15.6662	Italy
Sap58	distachyon	40.0535	15.6648	Italy
Sap59	distachyon	40.0529	15.6633	Italy
Sap61	distachyon	40.0594	15.6484	Italy
Sap64	distachyon	40.059	15.6441	Italy
Sap66	distachyon	40.0615	15.6405	Italy
Sap68	distachyon	40.0645	15.6391	Italy
Sap7	hybridum	40.0614	15.6288	Italy
Shf1	distachyon	43.9619	3.87529	France
Shf12	distachyon	43.9618	3.87571	France
Shf14	distachyon	43.97	3.87867	France
Shf16	distachyon	43.9692	3.88028	France
Shf18	distachyon	43.9683	3.88223	France
Shf21	distachyon	43.9673	3.88243	France
Shf23	distachyon	43.9671	3.88329	France
Shf25	distachyon	43.9663	3.88302	France
Shf28	distachyon	43.9658	3.88525	France
Shf8	distachyon	43.9617	3.87607	France
Spm1	hybridum	44.1368	8.21828	Italy
Spm12	hybridum	44.1424	8.20693	Italy
Spm14	hybridum	44.1455	8.20538	Italy
Spm15	hybridum	44.146	8.20335	Italy
Spm16	distachyon	44.1479	8.20033	Italy
Spm18	hybridum	44.1468	8.19829	Italy
Spm21	hybridum	44.1469	8.19673	Italy
Spm22	hybridum	44.1472	8.19539	Italy
Spm25	distachyon	44.1403	8.20987	Italy
Spm4	hybridum	44.1375	8.21678	Italy
Spm5	distachyon	44.14	8.2121	Italy
Spm7	distachyon	44.1393	8.21074	Italy
St1	hybridum	41.7638	16.1298	Italy
St11	hybridum	41.76	16.1178	Italy
St12	hybridum	41.7581	16.119	Italy
St14	hybridum	41.7577	16.1207	Italy
St2	hybridum	41.7647	16.1266	Italy
St3	hybridum	41.7652	16.1208	Italy
St9	hybridum	41.7609	16.116	Italy
Sul2	distachyon	42.0678	13.9548	Italy
Sul3	distachyon	42.0678	13.9553	Italy
Sul4	distachyon	42.0681	13.9564	Italy
Sul5	distachyon	42.0681	13.9588	Italy
Tar1	distachyon	44.7121	10.1266	Italy
Tar11	distachyon	44.7051	10.1155	Italy
Tar12	distachyon	44.7062	10.1175	Italy
Tar3	distachyon	44.7112	10.1221	Italy
Tar7	distachyon	44.7092	10.1191	Italy
Tc4	hybridum	38.0201	14.139	Italy
Tso1	distachyon	43.6502	3.17535	France
Tso14	distachyon	43.6588	3.17799	France
Tso17	distachyon	43.6589	3.17473	France
Tso18	distachyon	43.6582	3.18099	France
Tso22	distachyon	43.6623	3.18115	France
Tso24	distachyon	43.6599	3.18069	France
Tso28	distachyon	43.6564	3.18046	France
Tso3	distachyon	43.6493	3.17446	France
Tso5	distachyon	43.653	3.18029	France
Tso8	distachyon	43.6544	3.18045	France
Vf1	hybridum	42.3788	8.75348	Italy
Vf2	hybridum	42.3654	8.74022	Italy
Vf3	hybridum	42.3653	8.74138	Italy
Vf4	hybridum	42.3644	8.74367	Italy
Vf5	hybridum	42.366	8.75	Italy
Vif1	distachyon	43.7369	3.69296	France
Vif6	distachyon	43.739	3.69272	France

### Sheet: sNMF ancestry K5
name	5_V1	5_V2	5_V3	5_V4	5_V5
1a_29_12	9.997e-05	9.997e-05	9.997e-05	0.9996	9.997e-05
1a_29_14	9.997e-05	9.997e-05	9.997e-05	0.9996	9.997e-05
1a_29_27	0.0383677	0.00574471	0.0208707	0.914648	0.0203687
1a_30_2	0.077925	9.9973e-05	9.9973e-05	0.921775	9.9973e-05
1a_30_24	9.9982e-05	0.00438293	0.0110632	0.984354	9.9982e-05
1a_30_26	9.9973e-05	0.00545714	9.9973e-05	0.994243	9.9973e-05
1a_30_4	0.0884575	0.000372024	9.9982e-05	0.910971	9.9982e-05
1a_31_2	0.0274022	9.9973e-05	9.9973e-05	0.972298	9.9973e-05
1a_31_6	0.0412132	9.9973e-05	9.9973e-05	0.958487	9.9973e-05
1a_32_10	0.0291267	0.00277669	0.0072588	0.960738	9.9991e-05
1a_32_12	0.00751209	0.00342662	0.0156344	0.967264	0.00616288
1a_32_5	9.9982e-05	9.9982e-05	0.0233814	0.976064	0.000354315
1c_25_14	9.9973e-05	9.9973e-05	9.9973e-05	0.0339731	0.965727
1c_25_15	9.9973e-05	9.9973e-05	9.9973e-05	0.0654473	0.934253
1c_25_7	0.119775	9.9982e-05	9.9982e-05	0.73243	0.147594
1c_26_3	0.141236	9.9982e-05	9.9982e-05	0.779667	0.0788969
1c_26_4	0.134004	9.9982e-05	9.9982e-05	0.801281	0.0645148
1c_27_15	0.153201	0.000100152	9.9991e-05	0.756143	0.0904555
1c_27_8	0.123195	9.9982e-05	9.9982e-05	0.80111	0.0754957
1c_28_1	0.124015	9.9982e-05	9.9982e-05	0.779945	0.0958407
1c_28_2	0.151821	9.9982e-05	9.9982e-05	0.757752	0.0902264
1c_34_1	0.135005	9.9982e-05	9.9982e-05	0.780884	0.0839109
1c_34_25	0.129336	9.9982e-05	9.9982e-05	0.777308	0.0931564
1c_35_1	9.9973e-05	9.9973e-05	9.9973e-05	0.0258569	0.973843
1c_35_7	9.9973e-05	9.9973e-05	9.9973e-05	0.0326934	0.967007
2_1_7	9.9991e-05	0.0162412	0.243247	0.00758017	0.732831
2_14_13	9.9991e-05	0.047514	0.247956	0.0664156	0.638014
2_14_15	0.891601	0.0671706	0.00515226	0.0150391	0.0210372
2_14_20	0.904818	0.0529367	9.9991e-05	0.00717909	0.0349663
2_14_25	0.0017025	0.0501991	0.252637	0.0618172	0.633644
2_20_16	0.878751	0.0792852	9.9991e-05	0.0298777	0.0119864
2_5_10	0.0169548	0.0450578	0.152714	0.0505435	0.73473
2_5_21	0.007125	0.0283305	0.440912	0.0219997	0.501633
2_8_1	9.9991e-05	0.0664637	0.00584386	0.102923	0.82467
2_8_3	9.9991e-05	0.0590027	0.0249474	0.0982197	0.81773
2_9_1	0.0119042	0.0451338	0.167331	0.0357647	0.739866
2_9_9	0.00139844	0.0376548	0.113105	0.0542062	0.793636
3_38_12	0.013875	0.00414701	0.173198	9.9991e-05	0.80868
3_38_19	0.000994899	0.0012571	0.167857	0.00323899	0.826652
3_40_4	0.0291509	0.00609755	0.194667	9.9991e-05	0.769985
3_41_1	0.0090012	0.0042044	0.0806237	9.9991e-05	0.906071
3_41_3	0.000544986	0.0110171	0.173545	0.00260846	0.812285
3_42_11	0.00603272	9.9982e-05	0.0930828	9.9982e-05	0.900684
3_42_19	0.00357363	9.9982e-05	0.175935	9.9982e-05	0.820291
3_54_19	9.9982e-05	0.00563878	0.0346512	9.9982e-05	0.95951
3_54_3	0.0155997	0.00488878	0.0406515	9.9991e-05	0.93876
3_55_13	9.9973e-05	9.9973e-05	0.217046	9.9973e-05	0.782654
3_55_27	0.00390346	0.01029	0.234943	9.9991e-05	0.750763
4_36_22	0.0166026	0.000962016	0.00394166	0.00387645	0.974617
4_45_19	9.9982e-05	0.000663744	9.9982e-05	0.0160872	0.983049
4_47_16	9.9973e-05	9.9973e-05	9.9973e-05	0.0579486	0.941752
4_47_25	9.9973e-05	9.9973e-05	9.9973e-05	0.0356327	0.964067
4_49_22	9.9973e-05	9.9973e-05	9.9973e-05	0.00898956	0.990711
4_49_26	9.997e-05	9.997e-05	9.997e-05	9.997e-05	0.9996
4_51_22	9.9982e-05	9.9982e-05	0.00308253	0.0634264	0.933291
4_52_15	0.0033071	0.00991762	0.0997637	0.0148743	0.872137
4_52_6	0.0095003	0.00579906	0.102194	9.9991e-05	0.882406
ABR2	0.997894	0.0018057	9.9973e-05	9.9973e-05	9.9973e-05
ABR3	0.979375	0.0116062	9.9991e-05	0.00528897	0.00362966
ABR4	0.971634	0.00432804	9.9982e-05	0.0238383	9.9982e-05
ABR5	0.987933	9.9982e-05	0.00920938	9.9982e-05	0.00265773
ABR6	0.942637	0.0233196	9.9991e-05	0.0290523	0.00489098
ABR7	0.787192	0.0174371	0.00418051	0.19109	9.9991e-05
ABR9	0.0470111	0.0656927	0.487243	0.152873	0.24718
Adi-10	0.0278177	0.0161925	0.0143703	0.914943	0.0266765
Adi-12	9.9991e-05	0.00503701	0.00732395	0.943089	0.0444503
Adi-2	9.9991e-05	0.00337371	0.0162321	0.971686	0.00860862
Arn1	0.380088	0.173861	0.13243	0.107862	0.205758
Bd1-1	0.00941608	0.0198374	0.27103	9.9991e-05	0.699617
Bd18-1	0.137695	9.9982e-05	9.9982e-05	0.780548	0.0815567
Bd2-3	0.00405306	0.0218409	0.0192096	0.90664	0.0482562
Bd21	9.9991e-05	0.0239561	0.0263077	0.852849	0.0967867
Bd21-3	0.0106005	0.0136719	0.0386112	0.937016	9.9991e-05
Bd29-1	9.9991e-05	0.0161967	0.00561308	0.00770273	0.970388
Bd3-1	9.9991e-05	0.0272784	0.046014	0.851024	0.0755835
Bd30-1	0.861279	0.0256653	9.9982e-05	0.112856	9.9982e-05
BdTR10C	0.0658521	0.00651296	0.0117592	0.915776	9.9991e-05
BdTR11A	9.9973e-05	9.9973e-05	9.9973e-05	0.978372	0.0213284
BdTR11G	9.9973e-05	9.9973e-05	9.9973e-05	0.980601	0.0190992
BdTR11I	9.9973e-05	9.9973e-05	9.9973e-05	0.986793	0.0129076
BdTR12c	0.0324608	0.0138754	0.00130854	0.952255	9.9991e-05
BdTR13a	9.997e-05	9.997e-05	9.997e-05	0.9996	9.997e-05
BdTR13C	9.997e-05	9.997e-05	9.997e-05	0.9996	9.997e-05
BdTR1i	0.0309059	9.9973e-05	9.9973e-05	0.968794	9.9973e-05
BdTR2B	0.029457	9.9973e-05	9.9973e-05	0.970243	9.9973e-05
BdTR2G	0.0238027	9.9973e-05	9.9973e-05	0.975897	9.9973e-05
BdTR3C	0.0126454	0.0145321	9.9991e-05	0.949241	0.0234816
BdTR5I	9.9991e-05	0.0117838	0.00252964	0.985379	0.000207977
BdTR7a	9.9982e-05	0.0304533	0.290733	9.9982e-05	0.678614
BdTR8i	9.9973e-05	9.9973e-05	0.163379	9.9973e-05	0.836321
BdTR9K	9.9991e-05	0.0143635	0.00703099	0.96277	0.0157351
Bis-1	9.997e-05	9.997e-05	9.997e-05	0.9996	9.997e-05
Cb23	0.0354192	0.930346	0.0212761	0.00700218	0.00595657
Chi2	0.0133965	0.00877615	0.951024	0.0178794	0.00892376
Chi3	0.0197138	9.9991e-05	0.961495	0.0144531	0.00423801
Cm10	0.023273	9.9982e-05	0.874274	9.9982e-05	0.102254
Cm12	9.9973e-05	9.9973e-05	0.911647	9.9973e-05	0.0880529
Cm13	9.9973e-05	9.9973e-05	0.898212	9.9973e-05	0.101488
Cm16	9.9982e-05	0.0110234	0.88667	9.9982e-05	0.102106
Cm18	9.9982e-05	9.9982e-05	0.879402	0.0104954	0.109902
Cm2	0.0203253	0.0391192	0.798649	0.0187296	0.123177
Cm3	0.000660261	0.0288912	0.871089	9.9991e-05	0.0992596
Cm4	0.00326231	9.9991e-05	0.872845	0.0139586	0.109834
Cm7	9.9991e-05	0.0268488	0.858147	0.014362	0.100542
Cro24	0.0410582	0.954473	9.9982e-05	0.00426928	9.9982e-05
Foz1	0.9996	9.997e-05	9.997e-05	9.997e-05	9.997e-05
Gaz-8	0.049021	9.9973e-05	9.9973e-05	0.950679	9.9973e-05
Ges1	0.00192666	0.0249854	0.936582	0.00870074	0.0278049
Ges19	9.9973e-05	9.9973e-05	0.995272	0.00442786	9.9973e-05
Ges26	0.00257372	9.9982e-05	0.950444	0.0467828	9.9982e-05
Ges30	9.9982e-05	0.0127584	0.958043	9.9982e-05	0.0289987
Ges5	9.9973e-05	9.9973e-05	0.993505	0.00619501	9.9973e-05
Jer1	0.96141	9.9982e-05	0.00166506	0.0367248	9.9982e-05
Kah-1	9.997e-05	9.997e-05	9.997e-05	0.9996	9.997e-05
Kah-5	9.997e-05	9.997e-05	9.997e-05	0.9996	9.997e-05
Koz-1	0.00844649	0.0155727	0.00569204	0.970189	9.9991e-05
Koz-3	0.0336956	0.0247499	0.0163437	0.925111	9.9991e-05
Lam13	0.9996	9.997e-05	9.997e-05	9.997e-05	9.997e-05
Lam6	0.994188	9.9973e-05	0.00551212	9.9973e-05	9.9973e-05
Lb1	0.0181533	9.9982e-05	0.963826	0.017821	9.9982e-05
Lb11	0.0153547	9.9973e-05	0.984345	9.9973e-05	9.9973e-05
Lb13	9.9991e-05	0.0142551	0.930204	0.0199794	0.0354612
Lb16	0.00874285	0.00502513	0.932336	0.0196856	0.0342105
Lb18	0.0166961	0.0027846	0.948396	0.0122044	0.0199187
Lb21	0.0155442	9.9991e-05	0.970866	0.0107397	0.00275003
Lb23	0.0195486	9.9991e-05	0.927521	0.03161	0.0212208
Lb3	0.0135519	0.00333885	0.966529	0.0164802	9.9991e-05
Lb7	0.0161978	9.9973e-05	0.983502	9.9973e-05	9.9973e-05
Lb8	0.00786763	9.9991e-05	0.97209	0.0116756	0.00826685
Leo2	9.9991e-05	0.0147798	0.919433	0.0254791	0.0402084
Leo7	0.0227873	0.0305489	0.884384	0.0227265	0.039553
Leo8	0.000386406	0.000165271	0.96366	0.0240932	0.0116951
Luc1	0.979293	9.9982e-05	0.0179294	0.00257778	9.9982e-05
Mca10	9.9982e-05	0.0338646	0.695164	9.9982e-05	0.270772
Mca12	9.997e-05	0.9996	9.997e-05	9.997e-05	9.997e-05
Mca16	9.9973e-05	0.993266	0.00643406	9.9973e-05	9.9973e-05
Mca18	9.9973e-05	0.991388	0.00831193	9.9973e-05	9.9973e-05
Mca19	9.9973e-05	0.999551	9.9973e-05	9.9973e-05	0.000149039
Mca23	9.9973e-05	0.995597	9.9973e-05	9.9973e-05	0.00410306
Mca26	9.9982e-05	0.0729546	0.694516	9.9982e-05	0.232329
Mcp2	0.00818519	0.00125721	0.97978	0.0106774	9.9991e-05
Mcp7	0.00393434	0.01631	0.979556	9.9982e-05	9.9982e-05
Mig3	0.753062	0.0150773	0.00637025	0.22539	9.9991e-05
Mon3	0.358798	0.171152	0.143453	0.102072	0.224525
Msa11	9.9991e-05	0.978928	0.00852546	0.00999968	0.00244658
Msa16	9.9973e-05	0.99402	0.00568	9.9973e-05	9.9973e-05
Msa27	0.00942655	0.0380018	0.699631	9.9991e-05	0.252841
Msa6	9.9982e-05	0.987198	0.00838117	0.00422093	9.9982e-05
Msa9	0.000214017	0.999486	9.9973e-05	9.9973e-05	9.9973e-05
Mur1	0.986671	0.00476416	9.9991e-05	0.00602707	0.0024382
Per1	0.896308	0.00895141	9.9982e-05	0.0945409	9.9982e-05
Ram6	0.0142426	0.00471344	0.960318	0.0206256	9.9991e-05
Ren14	0.0243647	9.9982e-05	0.973921	0.00151426	9.9982e-05
Ren19	0.0268746	9.9982e-05	0.952757	9.9982e-05	0.0201682
Ren22	0.0157777	9.9991e-05	0.940936	0.00919952	0.0339869
Ren4	0.00195244	9.9973e-05	0.997748	9.9973e-05	9.9973e-05
Ren5	0.00427862	0.0143787	0.948923	0.00865606	0.0237636
RON2	0.9996	9.997e-05	9.997e-05	9.997e-05	9.997e-05
S8iiC	0.974967	9.9973e-05	9.9973e-05	0.0247326	9.9973e-05
San11	0.016063	0.974789	9.9982e-05	0.00894841	9.9982e-05
San12	0.00778331	0.987262	9.9982e-05	0.00475424	9.9982e-05
San24	0.0112823	0.0142556	0.808912	0.00357196	0.161978
San25	0.0140802	0.964274	9.9982e-05	0.0214454	9.9982e-05
San26	9.9973e-05	9.9973e-05	0.838618	9.9973e-05	0.161082
Sap31	0.000816037	0.0267124	0.776313	0.0137277	0.182431
Sap40	0.00620433	9.9991e-05	0.854618	0.0139224	0.125156
Sap44	0.00715348	0.00912289	0.822728	9.9991e-05	0.160896
Sap47	9.9982e-05	0.0521235	0.805805	9.9982e-05	0.141871
Sap49	9.9982e-05	0.0366848	0.818044	9.9982e-05	0.145071
Sap57	9.9982e-05	0.0144125	0.819466	9.9982e-05	0.165921
Sap58	9.9982e-05	0.022958	0.782054	9.9982e-05	0.194789
Sap59	0.00662131	0.0200823	0.801361	9.99937e-05	0.171836
Sap61	0.0118627	0.0298697	0.823754	9.9991e-05	0.134414
Sap64	0.00648783	0.0166817	0.821573	9.9991e-05	0.155157
Sap66	0.000327213	0.0131323	0.842438	0.0106252	0.133478
Sap68	0.00769725	0.00536133	0.857102	9.9991e-05	0.129739
Shf16	0.995573	9.9973e-05	9.9973e-05	0.00412663	9.9973e-05
Shf23	0.994528	0.00412024	0.00115203	9.9982e-05	9.9982e-05
Shf28	0.9996	9.997e-05	9.997e-05	9.997e-05	9.997e-05
Shf8	0.984062	9.9991e-05	0.00637443	0.00839181	0.0010717
Sig2	0.9996	9.997e-05	9.997e-05	9.997e-05	9.997e-05
Spm16	0.0281485	0.969485	9.9982e-05	0.00216696	9.9982e-05
Sul2	9.9991e-05	0.0122193	0.837862	0.0200725	0.129747
Sul4	9.9991e-05	0.0102078	0.849518	0.00538286	0.134792
Sul5	9.9991e-05	0.0103573	0.85272	0.00180133	0.135022
Tar1	9.9973e-05	9.9973e-05	0.995939	0.00376117	9.9973e-05
Tar12	9.9973e-05	9.9973e-05	0.991015	0.00868488	9.9973e-05
Tek-2	9.9982e-05	9.9982e-05	0.168192	0.00969606	0.821912
Tek-4	9.9973e-05	9.9973e-05	0.145568	9.9973e-05	0.854132
Tso17	0.9996	9.997e-05	9.997e-05	9.997e-05	9.997e-05
Tso18	0.989958	9.9982e-05	0.00667146	9.9982e-05	0.00317031
Tso22	0.99422	9.9973e-05	0.00547997	9.9973e-05	9.9973e-05
Tso3	0.97254	0.00971066	0.0123905	0.00525847	9.9991e-05
Tso8	0.991175	0.00852554	9.9973e-05	9.9973e-05	9.9973e-05
Uni2	0.721075	0.0149183	0.0103193	0.253588	9.9991e-05
Vif1	0.994519	9.9973e-05	9.9973e-05	9.9973e-05	0.00518086
