## Supporting Table S2 for "Migration without interbreeding: evolutionary history of a highly selfing Mediterranean grass inferred from whole genomes"

### Sheet: greenhouse experiment
TableS2: Flowering time experiment
acc	clade	vernalization	timetoflower
Bd1-1	A_East	4	137
Bd1-1	A_East	6	42
Bd1-1	A_East	6	51
Bd1-1	A_East	6	71
Bd1-1	A_East	8	21
Bd1-1	A_East	8	21
Bd1-1	A_East	10	20
Bd1-1	A_East	10	20
Bd1-1	A_East	12	18
Bd1-1	A_East	12	20
Bd1-1	A_East	12	21
Bd3-1	B_East	0	68
Bd3-1	B_East	0	68
Bd3-1	B_East	0	112
Bd3-1	B_East	4	19
Bd3-1	B_East	4	21
Bd3-1	B_East	4	21
Bd3-1	B_East	6	16
Bd3-1	B_East	6	18
Bd3-1	B_East	8	15
Bd3-1	B_East	8	15
Bd3-1	B_East	8	15
Bd3-1	B_East	10	14
Bd3-1	B_East	12	13
Bd3-1	B_East	12	13
Bd3-1	B_East	12	14
Bd3-1	B_East	12	16
Bd3-1	B_East	12	17
BdTR3C	B_East	4	73
BdTR3C	B_East	4	130
BdTR3C	B_East	6	26
BdTR3C	B_East	8	20
BdTR3C	B_East	8	26
BdTR3C	B_East	10	20
BdTR3C	B_East	12	21
BdTR7a	A_East	0	83
BdTR7a	A_East	0	87
BdTR7a	A_East	0	92
BdTR7a	A_East	0	100
BdTR7a	A_East	4	91
BdTR7a	A_East	4	105
BdTR7a	A_East	6	71
BdTR7a	A_East	6	84
BdTR7a	A_East	6	85
BdTR7a	A_East	6	92
BdTR7a	A_East	6	106
BdTR7a	A_East	8	53
BdTR7a	A_East	8	63
BdTR7a	A_East	8	67
BdTR7a	A_East	8	69
BdTR7a	A_East	8	74
BdTR7a	A_East	10	50
BdTR7a	A_East	10	52
BdTR7a	A_East	10	55
BdTR7a	A_East	10	57
BdTR7a	A_East	10	63
BdTR7a	A_East	12	49
BdTR7a	A_East	12	53
BdTR7a	A_East	12	57
BdTR7a	A_East	12	64
Chi2	A_Italia	8	100
Chi2	A_Italia	8	101
Cm2	A_Italia	6	87
Cm2	A_Italia	8	71
Cm2	A_Italia	8	73
Cm2	A_Italia	8	97
Cm2	A_Italia	10	51
Cm2	A_Italia	10	52
Cm2	A_Italia	10	57
Cm2	A_Italia	10	83
Cm2	A_Italia	12	64
Lb7	A_Italia	8	79
Leo2	A_Italia	8	70
Leo2	A_Italia	8	74
Leo2	A_Italia	8	77
Leo2	A_Italia	8	77
Leo2	A_Italia	10	74
Leo2	A_Italia	12	39
Leo2	A_Italia	12	71
Mca23	A_Italia	0	132
Mca23	A_Italia	0	143
Mca23	A_Italia	0	147
Mca23	A_Italia	4	78
Mca23	A_Italia	4	92
Mca23	A_Italia	4	133
Mca23	A_Italia	6	23
Mca23	A_Italia	6	26
Mca23	A_Italia	6	31
Mca23	A_Italia	8	17
Mca23	A_Italia	8	19
Mca23	A_Italia	8	19
Mca23	A_Italia	10	16
Mca23	A_Italia	10	16
Mca23	A_Italia	10	16
Mca23	A_Italia	10	17
Mca23	A_Italia	10	17
Mca23	A_Italia	12	16
Mca23	A_Italia	12	16
Mca23	A_Italia	12	17
Mca23	A_Italia	12	17
Msa27	A_Italia	0	147
Msa27	A_Italia	6	54
Msa27	A_Italia	6	65
Msa27	A_Italia	6	106
Msa27	A_Italia	6	119
Msa27	A_Italia	8	43
Msa27	A_Italia	8	44
Msa27	A_Italia	8	51
Msa27	A_Italia	8	51
Msa27	A_Italia	8	55
Msa27	A_Italia	10	45
Msa27	A_Italia	10	52
Msa27	A_Italia	10	58
Msa27	A_Italia	12	27
Msa27	A_Italia	12	41
Msa27	A_Italia	12	44
Msa27	A_Italia	12	51
Ren22	A_Italia	4	116
Ren22	A_Italia	6	65
Ren22	A_Italia	6	65
Ren22	A_Italia	6	73
Ren22	A_Italia	6	77
Ren22	A_Italia	6	84
Ren22	A_Italia	8	39
Ren22	A_Italia	8	39
Ren22	A_Italia	8	44
Ren22	A_Italia	8	46
Ren22	A_Italia	10	34
Ren22	A_Italia	10	37
Ren22	A_Italia	10	49
Ren22	A_Italia	10	52
Ren22	A_Italia	10	57
Ren22	A_Italia	12	35
Ren22	A_Italia	12	38
Sap49	A_Italia	6	112
Sap49	A_Italia	8	66
Sap49	A_Italia	8	66
Sap49	A_Italia	8	85
Sap49	A_Italia	10	50
Sap49	A_Italia	10	59
Sap49	A_Italia	10	65
Sap49	A_Italia	12	42
Sap49	A_Italia	12	49
Sap49	A_Italia	12	49
Sap49	A_Italia	12	57
Sul5	A_Italia	8	48
Sul5	A_Italia	8	57
Sul5	A_Italia	8	63
Sul5	A_Italia	8	97
Sul5	A_Italia	10	48
Sul5	A_Italia	10	50
Sul5	A_Italia	10	56
Sul5	A_Italia	10	56
Sul5	A_Italia	12	46
Sul5	A_Italia	12	49
Sul5	A_Italia	12	65
Sul5	A_Italia	12	70
Tar1	A_Italia	6	98
Tar1	A_Italia	6	119
Tar1	A_Italia	8	73
Tar1	A_Italia	8	74
Tar1	A_Italia	8	77
Tar1	A_Italia	8	79
Tar1	A_Italia	10	44
Tar1	A_Italia	10	49
Tar1	A_Italia	10	64
Tar1	A_Italia	10	68
Tar1	A_Italia	12	49
Tar1	A_Italia	12	51
Tar1	A_Italia	12	57
Cro24	C_Italia	4	133
Cro24	C_Italia	6	78
Cro24	C_Italia	6	88
Cro24	C_Italia	6	91
Cro24	C_Italia	8	31
Cro24	C_Italia	8	36
Cro24	C_Italia	8	59
Cro24	C_Italia	10	20
Cro24	C_Italia	10	23
Cro24	C_Italia	10	25
Cro24	C_Italia	10	25
Cro24	C_Italia	10	26
Cro24	C_Italia	12	20
Cro24	C_Italia	12	20
Cro24	C_Italia	12	20
Cro24	C_Italia	12	21
Mca18	C_Italia	4	84
Mca18	C_Italia	4	91
Mca18	C_Italia	4	116
Mca18	C_Italia	6	23
Mca18	C_Italia	6	23
Mca18	C_Italia	6	25
Mca18	C_Italia	6	28
Mca18	C_Italia	6	29
Mca18	C_Italia	8	19
Mca18	C_Italia	8	19
Mca18	C_Italia	8	20
Mca18	C_Italia	8	21
Mca18	C_Italia	8	21
Mca18	C_Italia	10	17
Mca18	C_Italia	10	17
Mca18	C_Italia	10	19
Mca18	C_Italia	10	20
Mca18	C_Italia	10	20
Mca18	C_Italia	12	17
Mca18	C_Italia	12	17
Mca18	C_Italia	12	18
Mca18	C_Italia	12	19
Mca18	C_Italia	12	21
San12	C_Italia	8	60
San12	C_Italia	8	71
San12	C_Italia	8	78
San12	C_Italia	8	85
San12	C_Italia	10	48
San12	C_Italia	10	56
San12	C_Italia	10	60
San12	C_Italia	10	83
San12	C_Italia	10	95
San12	C_Italia	12	57
San12	C_Italia	12	64
Spm16	C_Italia	0	140
Spm16	C_Italia	6	78
Spm16	C_Italia	6	84
Spm16	C_Italia	8	70
Spm16	C_Italia	10	74
Spm16	C_Italia	12	27
Spm16	C_Italia	12	28

### Sheet: outdoor experiment
TableS2: Flowering time experiment
name	Rep	id_nb	Days_to_flowering
Adi-10	Rep1	231	4
Adi-10	Rep3	233	10
Adi-10	Rep4	234	4
Adi-2	Rep1	195	4
Adi-2	Rep2	196	4
Adi-2	Rep3	197	7
Adi-2	Rep4	198	4
Adi-2	Rep5	199	4
Adi-2	Rep6	200	4
Bd18-1	Rep1	273	10
Bd18-1	Rep2	274	7
Bd18-1	Rep3	275	14
Bd18-1	Rep4	276	7
Bd18-1	Rep6	278	10
Bd2-3	Rep1	255	1
Bd2-3	Rep2	256	1
Bd2-3	Rep3	257	1
Bd2-3	Rep4	258	1
Bd2-3	Rep5	259	1
Bd2-3	Rep6	260	1
Bd21	Rep5	217	NA
Bd21	Rep1	213	1
Bd21	Rep2	214	1
Bd21	Rep3	215	1
Bd21	Rep4	216	1
Bd21	Rep6	218	1
Bd21-3	Rep1	44	1
Bd21-3	Rep2	45	1
Bd21-3	Rep3	46	4
Bd21-3	Rep5	48	4
Bd21-3	Rep6	49	1
Bd3-1	Rep5	55	1
Bd3-1	Rep6	56	1
BdTR10C	Rep1	177	1
BdTR10C	Rep2	178	4
BdTR10C	Rep3	179	4
BdTR10C	Rep4	180	1
BdTR10C	Rep5	181	4
BdTR10C	Rep6	182	4
BdTR11A	Rep4	66	NA
BdTR11A	Rep1	63	1
BdTR11A	Rep2	64	1
BdTR11A	Rep3	65	1
BdTR11A	Rep5	67	1
BdTR11G	Rep1	57	NA
BdTR11G	Rep3	59	1
BdTR11G	Rep4	60	4
BdTR11G	Rep5	61	1
BdTR11G	Rep6	62	4
BdTR11I	Rep2	280	1
BdTR11I	Rep3	281	1
BdTR11I	Rep5	283	1
BdTR11I	Rep6	284	1
BdTR12c	Rep3	15	NA
BdTR12c	Rep1	13	4
BdTR12c	Rep2	14	1
BdTR12c	Rep4	16	1
BdTR12c	Rep5	17	4
BdTR12c	Rep6	18	1
BdTR13a	Rep1	80	4
BdTR13a	Rep3	82	4
BdTR13a	Rep4	83	10
BdTR13C	Rep6	174	NA
BdTR13C	Rep1	169	4
BdTR13C	Rep2	170	7
BdTR13C	Rep3	171	4
BdTR13C	Rep4	172	1
BdTR13C	Rep5	173	1
BdTR1i	Rep1	201	1
BdTR1i	Rep2	202	1
BdTR1i	Rep3	203	1
BdTR1i	Rep4	204	1
BdTR1i	Rep5	205	4
BdTR1i	Rep6	206	1
BdTR2B	Rep1	189	1
BdTR2B	Rep2	190	1
BdTR2B	Rep3	191	4
BdTR2B	Rep4	192	4
BdTR2B	Rep5	193	7
BdTR2G	Rep1	219	1
BdTR2G	Rep2	220	1
BdTR2G	Rep3	221	1
BdTR2G	Rep5	223	4
BdTR3C	Rep1	134	1
BdTR3C	Rep2	135	1
BdTR3C	Rep3	136	1
BdTR5I	Rep1	140	4
BdTR5I	Rep2	141	4
BdTR5I	Rep3	142	7
BdTR5I	Rep4	143	14
BdTR5I	Rep5	144	7
BdTR5I	Rep6	145	4
BdTR9K	Rep1	128	1
BdTR9K	Rep2	129	1
BdTR9K	Rep3	130	4
BdTR9K	Rep4	131	1
BdTR9K	Rep5	132	1
BdTR9K	Rep6	133	14
Bis-1	Rep1	19	1
Bis-1	Rep2	20	1
Bis-1	Rep3	21	1
Bis-1	Rep4	22	1
Bis-1	Rep6	24	1
Gaz-8	Rep1	297	1
Gaz-8	Rep2	298	1
Gaz-8	Rep3	299	1
Gaz-8	Rep4	300	1
Gaz-8	Rep5	301	1
Gaz-8	Rep6	302	1
Kah-1	Rep1	207	1
Kah-1	Rep2	208	1
Kah-1	Rep3	209	1
Kah-1	Rep4	210	1
Kah-1	Rep5	211	4
Kah-1	Rep6	212	1
Kah-5	Rep1	151	1
Kah-5	Rep2	152	1
Kah-5	Rep4	154	1
Kah-5	Rep5	155	1
Kah-5	Rep6	156	1
Koz-1	Rep1	249	1
Koz-1	Rep2	250	4
Koz-1	Rep3	251	4
Koz-1	Rep4	252	4
Koz-1	Rep5	253	4
Koz-1	Rep6	254	1
Koz-3	Rep1	7	7
Koz-3	Rep2	8	7
Koz-3	Rep3	9	4
Koz-3	Rep4	10	4
Koz-3	Rep5	11	7
Koz-3	Rep6	12	7
ABR9	Rep1	163	7
ABR9	Rep2	164	7
ABR9	Rep3	165	7
ABR9	Rep4	166	7
ABR9	Rep6	168	7
Arn1	Rep5	30	NA
Arn1	Rep6	31	NA
Arn1	Rep2	27	14
Arn1	Rep3	28	4
Arn1	Rep4	29	7
Bd1-1	Rep2	75	1
Bd1-1	Rep3	76	1
Bd1-1	Rep5	78	1
BdTR7a	Rep6	6	NA
BdTR7a	Rep1	1	7
BdTR7a	Rep3	3	14
BdTR7a	Rep4	4	7
BdTR7a	Rep5	5	7
BdTR8i	Rep1	86	10
BdTR8i	Rep2	87	4
BdTR8i	Rep3	88	10
BdTR8i	Rep4	89	10
BdTR8i	Rep5	90	7
BdTR8i	Rep6	91	7
Chi2	Rep2	792	17
Chi2	Rep3	793	14
Chi2	Rep4	794	14
Chi2	Rep5	795	14
Chi2	Rep6	796	17
Chi3	Rep1	469	14
Chi3	Rep4	472	10
Chi3	Rep5	473	10
Chi3	Rep6	474	7
Cm10	Rep2	698	NA
Cm10	Rep1	697	17
Cm10	Rep4	700	17
Cm10	Rep5	701	17
Cm10	Rep6	702	14
Cm12	Rep4	578	NA
Cm12	Rep1	575	14
Cm12	Rep3	577	14
Cm12	Rep5	579	14
Cm12	Rep6	580	14
Cm13	Rep1	773	14
Cm13	Rep2	774	14
Cm13	Rep3	775	10
Cm13	Rep4	776	10
Cm13	Rep5	777	10
Cm13	Rep6	778	14
Cm16	Rep1	803	14
Cm16	Rep2	804	10
Cm16	Rep3	805	14
Cm16	Rep4	806	14
Cm16	Rep5	807	14
Cm16	Rep6	808	7
Cm18	Rep5	548	NA
Cm18	Rep1	544	4
Cm18	Rep2	545	14
Cm18	Rep3	546	7
Cm18	Rep4	547	7
Cm18	Rep6	549	7
Cm2	Rep1	619	14
Cm2	Rep2	620	17
Cm2	Rep3	621	14
Cm2	Rep4	622	14
Cm2	Rep5	623	10
Cm2	Rep6	624	14
Cm3	Rep3	371	7
Cm3	Rep4	372	7
Cm3	Rep5	373	7
Cm3	Rep6	374	7
Cm4	Rep1	685	10
Cm4	Rep2	686	7
Cm4	Rep3	687	14
Cm4	Rep4	688	7
Cm4	Rep5	689	7
Cm4	Rep6	690	7
Cm7	Rep1	779	14
Cm7	Rep2	780	14
Cm7	Rep3	781	14
Cm7	Rep4	782	14
Cm7	Rep5	783	14
Cm7	Rep6	784	10
Ges1	Rep6	742	NA
Ges1	Rep4	740	10
Ges1	Rep5	741	14
Ges26	Rep4	628	NA
Ges26	Rep2	626	7
Ges26	Rep3	627	7
Ges26	Rep6	630	14
Ges30	Rep1	749	14
Ges30	Rep4	752	17
Ges30	Rep5	753	17
Ges5	Rep1	315	7
Ges5	Rep2	316	14
Ges5	Rep3	317	10
Ges5	Rep4	318	14
Ges5	Rep5	319	10
Ges5	Rep6	320	7
Lb1	Rep6	606	NA
Lb1	Rep1	601	14
Lb1	Rep2	602	14
Lb1	Rep3	603	17
Lb1	Rep4	604	14
Lb1	Rep5	605	14
Lb11	Rep1	321	10
Lb11	Rep2	322	14
Lb11	Rep3	323	14
Lb11	Rep4	324	17
Lb11	Rep5	325	14
Lb11	Rep6	326	14
Lb13	Rep6	308	NA
Lb13	Rep1	303	14
Lb13	Rep2	304	14
Lb13	Rep3	305	14
Lb16	Rep1	526	NA
Lb16	Rep5	530	14
Lb18	Rep1	432	14
Lb18	Rep2	433	17
Lb18	Rep3	434	14
Lb18	Rep4	435	17
Lb18	Rep5	436	14
Lb18	Rep6	437	14
Lb21	Rep5	355	NA
Lb23	Rep1	363	17
Lb23	Rep4	366	17
Lb23	Rep5	367	17
Lb3	Rep1	679	7
Lb3	Rep2	680	7
Lb3	Rep3	681	10
Lb3	Rep4	682	14
Lb3	Rep5	683	14
Lb3	Rep6	684	14
Lb7	Rep1	426	17
Lb7	Rep2	427	14
Lb7	Rep4	429	14
Lb8	Rep2	394	14
Lb8	Rep3	395	14
Lb8	Rep4	396	14
Lb8	Rep5	397	14
Lb8	Rep6	398	17
Leo2	Rep1	557	NA
Leo2	Rep2	558	NA
Leo2	Rep6	562	17
Leo7	Rep1	438	NA
Leo7	Rep2	439	NA
Leo7	Rep3	440	NA
Leo7	Rep4	441	NA
Leo7	Rep5	442	NA
Leo7	Rep6	443	NA
Leo8	Rep2	533	14
Leo8	Rep3	534	14
Leo8	Rep4	535	14
Leo8	Rep5	536	14
Leo8	Rep6	537	14
Mca10	Rep1	703	1
Mca10	Rep2	704	1
Mca10	Rep3	705	1
Mca10	Rep4	706	1
Mca10	Rep5	707	1
Mca10	Rep6	708	1
Mca26	Rep1	767	1
Mca26	Rep2	768	1
Mca26	Rep3	769	1
Mca26	Rep4	770	4
Mca26	Rep5	771	1
Mca26	Rep6	772	1
Mcp2	Rep6	568	NA
Mcp7	Rep3	311	NA
Mcp7	Rep5	313	NA
Mcp7	Rep6	314	NA
Mcp7	Rep1	309	14
Mcp7	Rep4	312	17
Mon3	Rep1	146	1
Mon3	Rep2	147	1
Mon3	Rep3	148	1
Mon3	Rep4	149	1
Mon3	Rep5	150	1
Mon3	Rep6	176	1
Msa27	Rep1	407	4
Msa27	Rep2	408	4
Msa27	Rep3	409	1
Msa27	Rep5	411	4
Msa27	Rep6	412	4
Ram6	Rep2	632	NA
Ram6	Rep5	635	NA
Ram6	Rep1	631	17
Ram6	Rep3	633	17
Ram6	Rep4	634	17
Ram6	Rep6	636	17
Ren14	Rep4	404	17
Ren19	Rep1	709	NA
Ren19	Rep4	712	NA
Ren19	Rep5	713	NA
Ren19	Rep6	714	NA
Ren19	Rep2	710	17
Ren22	Rep1	493	7
Ren22	Rep2	494	10
Ren22	Rep3	495	10
Ren22	Rep4	496	10
Ren22	Rep5	497	10
Ren22	Rep6	498	10
Ren4	Rep2	822	NA
Ren4	Rep5	825	NA
Ren4	Rep6	826	14
Ren5	Rep3	341	NA
Ren5	Rep1	339	17
Ren5	Rep2	340	17
Ren5	Rep4	342	17
Ren5	Rep5	343	14
Ren5	Rep6	344	14
San24	Rep6	748	NA
San24	Rep1	743	17
San24	Rep2	744	17
San24	Rep3	745	14
San24	Rep4	746	14
San24	Rep5	747	17
San26	Rep1	413	7
San26	Rep2	414	14
San26	Rep3	415	10
San26	Rep4	416	17
San26	Rep5	417	14
San26	Rep6	418	10
Sap31	Rep5	485	NA
Sap31	Rep1	481	14
Sap31	Rep2	482	10
Sap31	Rep3	483	14
Sap40	Rep1	457	7
Sap40	Rep2	458	14
Sap40	Rep3	459	7
Sap40	Rep4	460	14
Sap40	Rep5	461	10
Sap40	Rep6	462	14
Sap47	Rep6	350	NA
Sap47	Rep3	347	7
Sap49	Rep1	387	NA
Sap49	Rep3	389	14
Sap49	Rep4	390	14
Sap49	Rep5	391	7
Sap49	Rep6	392	10
Sap57	Rep1	715	4
Sap57	Rep2	716	7
Sap57	Rep3	717	10
Sap57	Rep4	718	7
Sap57	Rep5	719	10
Sap57	Rep6	720	7
Sap58	Rep3	465	7
Sap58	Rep4	466	7
Sap58	Rep5	467	4
Sap58	Rep6	468	4
Sap59	Rep2	726	7
Sap59	Rep3	727	4
Sap59	Rep4	728	7
Sap59	Rep5	729	10
Sap59	Rep6	730	10
Sap61	Rep3	639	NA
Sap61	Rep5	641	NA
Sap61	Rep1	637	17
Sap61	Rep2	638	14
Sap61	Rep4	640	17
Sap64	Rep4	288	NA
Sap64	Rep6	290	NA
Sap64	Rep5	289	7
Sap68	Rep1	569	7
Sap68	Rep2	570	14
Sap68	Rep3	571	14
Sap68	Rep4	572	14
Sap68	Rep6	574	14
Sul2	Rep1	381	7
Sul2	Rep3	383	17
Sul2	Rep4	384	14
Sul4	Rep2	328	10
Sul4	Rep3	329	7
Sul4	Rep4	330	4
Sul4	Rep5	331	10
Sul5	Rep1	613	14
Sul5	Rep2	614	17
Sul5	Rep3	615	14
Sul5	Rep4	616	17
Sul5	Rep5	617	14
Sul5	Rep6	618	17
Tar1	Rep1	785	7
Tar1	Rep2	786	14
Tar1	Rep3	787	14
Tar1	Rep5	789	10
Tar1	Rep6	790	10
Tar12	Rep1	643	17
Tar12	Rep2	644	14
Tar12	Rep3	645	14
Tar12	Rep4	646	14
Tar12	Rep5	647	14
Tar12	Rep6	648	7
Tek-2	Rep1	183	10
Tek-2	Rep2	184	7
Tek-2	Rep3	185	7
Tek-2	Rep4	186	14
Tek-2	Rep5	187	7
Tek-2	Rep6	188	7
Tek-4	Rep1	261	4
Tek-4	Rep2	262	1
Tek-4	Rep3	263	4
Tek-4	Rep5	265	4
Cro24	Rep1	809	10
Cro24	Rep2	810	10
Cro24	Rep3	811	10
Cro24	Rep4	812	10
Cro24	Rep5	813	10
Cro24	Rep6	814	14
Mca12	Rep5	735	NA
Mca12	Rep1	731	1
Mca12	Rep2	732	1
Mca12	Rep3	733	1
Mca12	Rep4	734	1
Mca12	Rep6	736	1
Mca16	Rep1	755	1
Mca16	Rep2	756	1
Mca16	Rep3	757	1
Mca16	Rep4	758	1
Mca16	Rep5	759	4
Mca16	Rep6	760	1
Mca18	Rep1	487	1
Mca18	Rep2	488	1
Mca18	Rep3	489	1
Mca18	Rep4	490	1
Mca18	Rep5	491	1
Mca18	Rep6	492	1
Mca19	Rep1	797	1
Mca19	Rep2	798	1
Mca19	Rep3	799	4
Mca19	Rep4	800	1
Mca19	Rep5	801	4
Mca19	Rep6	802	1
Mca23	Rep1	375	1
Mca23	Rep2	376	1
Mca23	Rep3	377	1
Mca23	Rep4	378	4
Mca23	Rep5	379	1
Mca23	Rep6	380	1
Msa11	Rep1	519	1
Msa11	Rep2	520	1
Msa11	Rep3	521	1
Msa11	Rep4	522	1
Msa11	Rep5	523	4
Msa11	Rep6	524	1
Msa16	Rep1	649	1
Msa16	Rep2	650	1
Msa16	Rep3	651	1
Msa16	Rep4	652	1
Msa16	Rep5	653	1
Msa16	Rep6	654	1
Msa6	Rep1	607	1
Msa6	Rep2	608	1
Msa6	Rep3	609	1
Msa6	Rep4	610	1
Msa6	Rep5	611	1
Msa6	Rep6	612	1
Msa9	Rep1	761	1
Msa9	Rep2	762	1
Msa9	Rep3	763	1
Msa9	Rep4	764	1
Msa9	Rep5	765	1
Msa9	Rep6	766	1
San11	Rep1	451	7
San11	Rep2	452	7
San11	Rep3	453	7
San11	Rep4	454	4
San11	Rep5	455	7
San11	Rep6	456	7
San12	Rep1	538	7
San12	Rep2	539	4
San12	Rep3	540	7
San12	Rep4	541	4
San12	Rep5	542	7
San12	Rep6	543	7
San25	Rep1	357	7
San25	Rep2	358	10
San25	Rep3	359	7
San25	Rep4	360	7
San25	Rep5	361	7
San25	Rep6	362	7
Spm16	Rep1	661	7
Spm16	Rep5	665	14
Spm16	Rep6	666	7
ABR2	Rep1	110	1
ABR2	Rep2	111	4
ABR2	Rep3	112	4
ABR2	Rep4	113	1
ABR2	Rep5	114	7
ABR2	Rep6	115	4
ABR3	Rep1	225	17
ABR3	Rep2	226	14
ABR3	Rep3	227	14
ABR3	Rep4	228	14
ABR3	Rep6	230	10
ABR4	Rep1	157	4
ABR4	Rep2	158	7
ABR4	Rep3	159	7
ABR4	Rep4	160	4
ABR4	Rep5	161	7
ABR4	Rep6	162	1
ABR5	Rep2	93	NA
ABR5	Rep1	92	17
ABR5	Rep3	94	17
ABR5	Rep5	96	14
ABR5	Rep6	97	14
ABR6	Rep1	116	7
ABR6	Rep2	117	7
ABR6	Rep3	118	4
ABR6	Rep4	119	1
ABR6	Rep5	120	4
ABR6	Rep6	121	7
ABR7	Rep1	267	14
ABR7	Rep2	268	10
ABR7	Rep3	269	10
ABR7	Rep4	270	10
ABR7	Rep5	271	17
ABR7	Rep6	272	7
Bd30-1	Rep6	73	NA
Foz1	Rep1	122	14
Foz1	Rep3	124	14
Foz1	Rep4	125	10
Foz1	Rep5	126	14
Foz1	Rep6	127	7
Lam13	Rep1	691	14
Lam13	Rep2	692	17
Lam13	Rep3	693	10
Lam13	Rep4	694	7
Lam13	Rep6	696	14
Lam6	Rep2	445	7
Lam6	Rep3	446	14
Lam6	Rep4	447	10
Lam6	Rep5	448	14
Lam6	Rep6	449	14
Luc1	Rep1	38	10
Luc1	Rep2	39	10
Luc1	Rep3	40	7
Luc1	Rep4	41	14
Luc1	Rep5	42	7
Luc1	Rep6	43	7
Mig3	Rep1	243	14
Mig3	Rep4	246	14
Mig3	Rep5	247	10
Mig3	Rep6	248	10
Mur1	Rep1	291	10
Mur1	Rep4	294	4
Per1	Rep1	32	4
Per1	Rep2	33	7
Per1	Rep3	34	7
Per1	Rep4	35	7
Per1	Rep5	36	7
Per1	Rep6	37	7
RON2	Rep1	98	14
RON2	Rep2	99	14
RON2	Rep3	100	14
RON2	Rep4	101	14
RON2	Rep5	102	14
RON2	Rep6	103	10
Shf16	Rep4	554	NA
Shf16	Rep1	551	17
Shf16	Rep2	552	14
Shf16	Rep3	553	17
Shf16	Rep5	555	14
Shf16	Rep6	556	14
Shf23	Rep1	419	14
Shf23	Rep2	420	14
Shf23	Rep3	421	7
Shf23	Rep4	422	7
Shf23	Rep5	423	10
Shf23	Rep6	424	10
Shf28	Rep1	501	17
Shf28	Rep2	502	17
Shf28	Rep3	503	17
Shf28	Rep4	504	14
Shf28	Rep5	505	17
Shf28	Rep6	506	17
Shf8	Rep1	513	14
Shf8	Rep2	514	14
Shf8	Rep3	515	10
Shf8	Rep4	516	10
Shf8	Rep5	517	14
Shf8	Rep6	518	10
Sig2	Rep1	104	10
Sig2	Rep2	105	7
Sig2	Rep3	106	14
Sig2	Rep4	107	14
Sig2	Rep5	108	4
Sig2	Rep6	109	10
Tso17	Rep1	667	10
Tso17	Rep2	668	14
Tso17	Rep3	669	7
Tso17	Rep4	670	7
Tso17	Rep5	671	10
Tso17	Rep6	672	10
Tso18	Rep1	673	14
Tso18	Rep2	674	14
Tso18	Rep3	675	17
Tso18	Rep4	676	14
Tso18	Rep5	677	14
Tso18	Rep6	678	14
Tso22	Rep1	655	4
Tso22	Rep2	656	4
Tso22	Rep3	657	10
Tso22	Rep4	658	7
Tso22	Rep5	659	7
Tso22	Rep6	660	4
Tso3	Rep5	479	NA
Tso3	Rep1	475	10
Tso3	Rep3	477	17
Tso3	Rep4	478	14
Tso3	Rep6	480	14
Tso8	Rep1	507	14
Tso8	Rep2	508	14
Tso8	Rep3	509	14
Tso8	Rep4	510	7
Tso8	Rep5	511	10
Tso8	Rep6	512	7
Uni2	Rep1	237	7
Uni2	Rep2	238	4
Uni2	Rep3	239	4
Uni2	Rep4	240	4
Uni2	Rep5	241	14
Uni2	Rep6	242	4
Vif1	Rep1	815	7
Vif1	Rep2	816	4
Vif1	Rep3	817	10
Vif1	Rep4	818	7
Vif1	Rep5	819	10
Vif1	Rep6	820	7
